# Community coalescence reveals strong selection and coexistence within species in complex microbial communities

**DOI:** 10.1101/2025.11.06.687011

**Authors:** Sophie Jean Walton, Qing Xu, Richa Sharma, Hannah R. Gellert, Chih-Fu Yeh, Jonas Cremer, Katherine S. Xue, Dmitri A. Petrov, Benjamin H. Good

## Abstract

Complex microbial ecosystems harbor extensive intra-species diversity, but the fitness consequences of this genetic variation are poorly understood in community settings. Here we address this question by competing in vitro gut communities derived from different human donors, revealing the emergent fitness differences between conspecific strains as they competed within larger communities. Most pairs of strains experienced strong and context-dependent selection, even when their parent communities were originally selected in the same nutrient environment. However, these fitness differences typically attenuated over time due to biotic interactions within the community, leading to extended coexistence within many species, and competitive exclusion in others. These results support the view that conspecific strains can fulfill distinct ecological roles when competing within a diverse community, even when their genomic diversity exhibits the hallmarks of a single biological species.
