## Supplemental Table 5 for "Community coalescence reveals strong selection and coexistence within species in complex microbial communities"

type_mesocosm	species_id	initially_multi	Lineage	species_name	parent_subjects_original
A-B-mBHI-mBHI	100099	False	d__Bacteria;p__Firmicutes_A;c__Clostridia;o__Oscillospirales;f__Oscillospiraceae;g__Flavonifractor;s__Flavonifractor plautii	s__Flavonifractor plautii	AA-AE
A-B-mBHI-mBHI	100910	False	d__Bacteria;p__Firmicutes_A;c__Clostridia;o__Oscillospirales;f__Oscillospiraceae;g__Flavonifractor;s__Flavonifractor sp900199495	s__Flavonifractor sp900199495	AA-AE
A-B-mBHI-mBHI	101346	True	d__Bacteria;p__Bacteroidota;c__Bacteroidia;o__Bacteroidales;f__Bacteroidaceae;g__Bacteroides;s__Bacteroides uniformis	s__Bacteroides uniformis	AA-AE
A-B-mBHI-mBHI	102438	False	d__Bacteria;p__Bacteroidota;c__Bacteroidia;o__Bacteroidales;f__Tannerellaceae;g__Parabacteroides;s__Parabacteroides distasonis	s__Parabacteroides distasonis	AA-AE
A-B-mBHI-mBHI	102506	True	d__Bacteria;p__Proteobacteria;c__Gammaproteobacteria;o__Enterobacterales;f__Enterobacteriaceae;g__Escherichia;s__Escherichia coli_D	s__Escherichia coli_D	AA-AE
A-B-mBHI-mGAM	100099	False	d__Bacteria;p__Firmicutes_A;c__Clostridia;o__Oscillospirales;f__Oscillospiraceae;g__Flavonifractor;s__Flavonifractor plautii	s__Flavonifractor plautii	AA-AE
A-B-mBHI-mGAM	100196	False	d__Bacteria;p__Bacteroidota;c__Bacteroidia;o__Bacteroidales;f__Bacteroidaceae;g__Bacteroides;s__Bacteroides thetaiotaomicron	s__Bacteroides thetaiotaomicron	AA-AE
A-B-mBHI-mGAM	100910	False	d__Bacteria;p__Firmicutes_A;c__Clostridia;o__Oscillospirales;f__Oscillospiraceae;g__Flavonifractor;s__Flavonifractor sp900199495	s__Flavonifractor sp900199495	AA-AE
A-B-mBHI-mGAM	101346	True	d__Bacteria;p__Bacteroidota;c__Bacteroidia;o__Bacteroidales;f__Bacteroidaceae;g__Bacteroides;s__Bacteroides uniformis	s__Bacteroides uniformis	AA-AE
A-B-mBHI-mGAM	102438	False	d__Bacteria;p__Bacteroidota;c__Bacteroidia;o__Bacteroidales;f__Tannerellaceae;g__Parabacteroides;s__Parabacteroides distasonis	s__Parabacteroides distasonis	AA-AE
A-B-mBHI-mGAM	102506	True	d__Bacteria;p__Proteobacteria;c__Gammaproteobacteria;o__Enterobacterales;f__Enterobacteriaceae;g__Escherichia;s__Escherichia coli_D	s__Escherichia coli_D	AA-AE
A-B-mGAM-mBHI	100099	False	d__Bacteria;p__Firmicutes_A;c__Clostridia;o__Oscillospirales;f__Oscillospiraceae;g__Flavonifractor;s__Flavonifractor plautii	s__Flavonifractor plautii	AA-AE
A-B-mGAM-mBHI	100146	False	d__Bacteria;p__Firmicutes_A;c__Clostridia;o__Lachnospirales;f__Lachnospiraceae;g__Dorea;s__Dorea formicigenerans	s__Dorea formicigenerans	AA-AE
A-B-mGAM-mBHI	100196	True	d__Bacteria;p__Bacteroidota;c__Bacteroidia;o__Bacteroidales;f__Bacteroidaceae;g__Bacteroides;s__Bacteroides thetaiotaomicron	s__Bacteroides thetaiotaomicron	AA-AE
A-B-mGAM-mBHI	102438	False	d__Bacteria;p__Bacteroidota;c__Bacteroidia;o__Bacteroidales;f__Tannerellaceae;g__Parabacteroides;s__Parabacteroides distasonis	s__Parabacteroides distasonis	AA-AE
A-B-mGAM-mBHI	102506	True	d__Bacteria;p__Proteobacteria;c__Gammaproteobacteria;o__Enterobacterales;f__Enterobacteriaceae;g__Escherichia;s__Escherichia coli_D	s__Escherichia coli_D	AA-AE
A-B-mGAM-mGAM	100099	False	d__Bacteria;p__Firmicutes_A;c__Clostridia;o__Oscillospirales;f__Oscillospiraceae;g__Flavonifractor;s__Flavonifractor plautii	s__Flavonifractor plautii	AA-AE
A-B-mGAM-mGAM	100146	False	d__Bacteria;p__Firmicutes_A;c__Clostridia;o__Lachnospirales;f__Lachnospiraceae;g__Dorea;s__Dorea formicigenerans	s__Dorea formicigenerans	AA-AE
A-B-mGAM-mGAM	100196	True	d__Bacteria;p__Bacteroidota;c__Bacteroidia;o__Bacteroidales;f__Bacteroidaceae;g__Bacteroides;s__Bacteroides thetaiotaomicron	s__Bacteroides thetaiotaomicron	AA-AE
A-B-mGAM-mGAM	101294	False	d__Bacteria;p__Proteobacteria;c__Gammaproteobacteria;o__Burkholderiales;f__Burkholderiaceae;g__Parasutterella;s__Parasutterella excrementihominis	s__Parasutterella excrementihominis	AA-AE
A-B-mGAM-mGAM	101346	True	d__Bacteria;p__Bacteroidota;c__Bacteroidia;o__Bacteroidales;f__Bacteroidaceae;g__Bacteroides;s__Bacteroides uniformis	s__Bacteroides uniformis	AA-AE
A-B-mGAM-mGAM	102438	False	d__Bacteria;p__Bacteroidota;c__Bacteroidia;o__Bacteroidales;f__Tannerellaceae;g__Parabacteroides;s__Parabacteroides distasonis	s__Parabacteroides distasonis	AA-AE
A-B-mGAM-mGAM	102506	True	d__Bacteria;p__Proteobacteria;c__Gammaproteobacteria;o__Enterobacterales;f__Enterobacteriaceae;g__Escherichia;s__Escherichia coli_D	s__Escherichia coli_D	AA-AE
A-B-mGAM-mGAM	103656	False	d__Bacteria;p__Firmicutes_A;c__Clostridia;o__Oscillospirales;f__Acutalibacteraceae;g__UBA1417;s__UBA1417 sp003531055	s__UBA1417 sp003531055	AA-AE
A-C-mBHI-mBHI	100099	False	d__Bacteria;p__Firmicutes_A;c__Clostridia;o__Oscillospirales;f__Oscillospiraceae;g__Flavonifractor;s__Flavonifractor plautii	s__Flavonifractor plautii	AA-AF
A-C-mBHI-mBHI	100196	True	d__Bacteria;p__Bacteroidota;c__Bacteroidia;o__Bacteroidales;f__Bacteroidaceae;g__Bacteroides;s__Bacteroides thetaiotaomicron	s__Bacteroides thetaiotaomicron	AA-AF
A-C-mBHI-mBHI	101059	False	d__Bacteria;p__Bacteroidota;c__Bacteroidia;o__Bacteroidales;f__Porphyromonadaceae;g__Porphyromonas;s__Porphyromonas somerae	s__Porphyromonas somerae	AA-AF
A-C-mBHI-mBHI	101346	True	d__Bacteria;p__Bacteroidota;c__Bacteroidia;o__Bacteroidales;f__Bacteroidaceae;g__Bacteroides;s__Bacteroides uniformis	s__Bacteroides uniformis	AA-AF
A-C-mBHI-mBHI	101400	False	d__Bacteria;p__Firmicutes;c__Bacilli;o__Erysipelotrichales;f__Erysipelatoclostridiaceae;g__Erysipelatoclostridium;s__Erysipelatoclostridium ramosum	s__Erysipelatoclostridium ramosum	AA-AF
A-C-mBHI-mBHI	102438	False	d__Bacteria;p__Bacteroidota;c__Bacteroidia;o__Bacteroidales;f__Tannerellaceae;g__Parabacteroides;s__Parabacteroides distasonis	s__Parabacteroides distasonis	AA-AF
A-C-mBHI-mBHI	102478	True	d__Bacteria;p__Bacteroidota;c__Bacteroidia;o__Bacteroidales;f__Bacteroidaceae;g__Bacteroides_B;s__Bacteroides_B dorei	s__Bacteroides_B dorei	AA-AF
A-C-mBHI-mBHI	102506	True	d__Bacteria;p__Proteobacteria;c__Gammaproteobacteria;o__Enterobacterales;f__Enterobacteriaceae;g__Escherichia;s__Escherichia coli_D	s__Escherichia coli_D	AA-AF
A-C-mBHI-mBHI	102544	True	d__Bacteria;p__Actinobacteriota;c__Coriobacteriia;o__Coriobacteriales;f__Eggerthellaceae;g__Eggerthella;s__Eggerthella lenta	s__Eggerthella lenta	AA-AF
A-C-mBHI-mGAM	100099	False	d__Bacteria;p__Firmicutes_A;c__Clostridia;o__Oscillospirales;f__Oscillospiraceae;g__Flavonifractor;s__Flavonifractor plautii	s__Flavonifractor plautii	AA-AF
A-C-mBHI-mGAM	100146	True	d__Bacteria;p__Firmicutes_A;c__Clostridia;o__Lachnospirales;f__Lachnospiraceae;g__Dorea;s__Dorea formicigenerans	s__Dorea formicigenerans	AA-AF
A-C-mBHI-mGAM	100196	True	d__Bacteria;p__Bacteroidota;c__Bacteroidia;o__Bacteroidales;f__Bacteroidaceae;g__Bacteroides;s__Bacteroides thetaiotaomicron	s__Bacteroides thetaiotaomicron	AA-AF
A-C-mBHI-mGAM	101059	False	d__Bacteria;p__Bacteroidota;c__Bacteroidia;o__Bacteroidales;f__Porphyromonadaceae;g__Porphyromonas;s__Porphyromonas somerae	s__Porphyromonas somerae	AA-AF
A-C-mBHI-mGAM	101346	True	d__Bacteria;p__Bacteroidota;c__Bacteroidia;o__Bacteroidales;f__Bacteroidaceae;g__Bacteroides;s__Bacteroides uniformis	s__Bacteroides uniformis	AA-AF
A-C-mBHI-mGAM	101400	False	d__Bacteria;p__Firmicutes;c__Bacilli;o__Erysipelotrichales;f__Erysipelatoclostridiaceae;g__Erysipelatoclostridium;s__Erysipelatoclostridium ramosum	s__Erysipelatoclostridium ramosum	AA-AF
A-C-mBHI-mGAM	102438	False	d__Bacteria;p__Bacteroidota;c__Bacteroidia;o__Bacteroidales;f__Tannerellaceae;g__Parabacteroides;s__Parabacteroides distasonis	s__Parabacteroides distasonis	AA-AF
A-C-mBHI-mGAM	102478	True	d__Bacteria;p__Bacteroidota;c__Bacteroidia;o__Bacteroidales;f__Bacteroidaceae;g__Bacteroides_B;s__Bacteroides_B dorei	s__Bacteroides_B dorei	AA-AF
A-C-mBHI-mGAM	102506	True	d__Bacteria;p__Proteobacteria;c__Gammaproteobacteria;o__Enterobacterales;f__Enterobacteriaceae;g__Escherichia;s__Escherichia coli_D	s__Escherichia coli_D	AA-AF
A-C-mGAM-mBHI	100099	False	d__Bacteria;p__Firmicutes_A;c__Clostridia;o__Oscillospirales;f__Oscillospiraceae;g__Flavonifractor;s__Flavonifractor plautii	s__Flavonifractor plautii	AA-AF
A-C-mGAM-mBHI	100146	False	d__Bacteria;p__Firmicutes_A;c__Clostridia;o__Lachnospirales;f__Lachnospiraceae;g__Dorea;s__Dorea formicigenerans	s__Dorea formicigenerans	AA-AF
A-C-mGAM-mBHI	101294	False	d__Bacteria;p__Proteobacteria;c__Gammaproteobacteria;o__Burkholderiales;f__Burkholderiaceae;g__Parasutterella;s__Parasutterella excrementihominis	s__Parasutterella excrementihominis	AA-AF
A-C-mGAM-mBHI	101346	False	d__Bacteria;p__Bacteroidota;c__Bacteroidia;o__Bacteroidales;f__Bacteroidaceae;g__Bacteroides;s__Bacteroides uniformis	s__Bacteroides uniformis	AA-AF
A-C-mGAM-mBHI	102438	False	d__Bacteria;p__Bacteroidota;c__Bacteroidia;o__Bacteroidales;f__Tannerellaceae;g__Parabacteroides;s__Parabacteroides distasonis	s__Parabacteroides distasonis	AA-AF
A-C-mGAM-mBHI	102478	False	d__Bacteria;p__Bacteroidota;c__Bacteroidia;o__Bacteroidales;f__Bacteroidaceae;g__Bacteroides_B;s__Bacteroides_B dorei	s__Bacteroides_B dorei	AA-AF
A-C-mGAM-mBHI	102506	False	d__Bacteria;p__Proteobacteria;c__Gammaproteobacteria;o__Enterobacterales;f__Enterobacteriaceae;g__Escherichia;s__Escherichia coli_D	s__Escherichia coli_D	AA-AF
A-C-mGAM-mGAM	100099	False	d__Bacteria;p__Firmicutes_A;c__Clostridia;o__Oscillospirales;f__Oscillospiraceae;g__Flavonifractor;s__Flavonifractor plautii	s__Flavonifractor plautii	AA-AF
A-C-mGAM-mGAM	100146	False	d__Bacteria;p__Firmicutes_A;c__Clostridia;o__Lachnospirales;f__Lachnospiraceae;g__Dorea;s__Dorea formicigenerans	s__Dorea formicigenerans	AA-AF
A-C-mGAM-mGAM	100196	False	d__Bacteria;p__Bacteroidota;c__Bacteroidia;o__Bacteroidales;f__Bacteroidaceae;g__Bacteroides;s__Bacteroides thetaiotaomicron	s__Bacteroides thetaiotaomicron	AA-AF
A-C-mGAM-mGAM	101294	False	d__Bacteria;p__Proteobacteria;c__Gammaproteobacteria;o__Burkholderiales;f__Burkholderiaceae;g__Parasutterella;s__Parasutterella excrementihominis	s__Parasutterella excrementihominis	AA-AF
A-C-mGAM-mGAM	101346	False	d__Bacteria;p__Bacteroidota;c__Bacteroidia;o__Bacteroidales;f__Bacteroidaceae;g__Bacteroides;s__Bacteroides uniformis	s__Bacteroides uniformis	AA-AF
A-C-mGAM-mGAM	102438	False	d__Bacteria;p__Bacteroidota;c__Bacteroidia;o__Bacteroidales;f__Tannerellaceae;g__Parabacteroides;s__Parabacteroides distasonis	s__Parabacteroides distasonis	AA-AF
A-C-mGAM-mGAM	102478	False	d__Bacteria;p__Bacteroidota;c__Bacteroidia;o__Bacteroidales;f__Bacteroidaceae;g__Bacteroides_B;s__Bacteroides_B dorei	s__Bacteroides_B dorei	AA-AF
A-C-mGAM-mGAM	102506	False	d__Bacteria;p__Proteobacteria;c__Gammaproteobacteria;o__Enterobacterales;f__Enterobacteriaceae;g__Escherichia;s__Escherichia coli_D	s__Escherichia coli_D	AA-AF
A-C-mGAM-mGAM	103656	False	d__Bacteria;p__Firmicutes_A;c__Clostridia;o__Oscillospirales;f__Acutalibacteraceae;g__UBA1417;s__UBA1417 sp003531055	s__UBA1417 sp003531055	AA-AF
B-C-mBHI-mBHI	100099	False	d__Bacteria;p__Firmicutes_A;c__Clostridia;o__Oscillospirales;f__Oscillospiraceae;g__Flavonifractor;s__Flavonifractor plautii	s__Flavonifractor plautii	AE-AF
B-C-mBHI-mBHI	100196	True	d__Bacteria;p__Bacteroidota;c__Bacteroidia;o__Bacteroidales;f__Bacteroidaceae;g__Bacteroides;s__Bacteroides thetaiotaomicron	s__Bacteroides thetaiotaomicron	AE-AF
B-C-mBHI-mBHI	101346	True	d__Bacteria;p__Bacteroidota;c__Bacteroidia;o__Bacteroidales;f__Bacteroidaceae;g__Bacteroides;s__Bacteroides uniformis	s__Bacteroides uniformis	AE-AF
B-C-mBHI-mBHI	102438	False	d__Bacteria;p__Bacteroidota;c__Bacteroidia;o__Bacteroidales;f__Tannerellaceae;g__Parabacteroides;s__Parabacteroides distasonis	s__Parabacteroides distasonis	AE-AF
B-C-mBHI-mBHI	102506	True	d__Bacteria;p__Proteobacteria;c__Gammaproteobacteria;o__Enterobacterales;f__Enterobacteriaceae;g__Escherichia;s__Escherichia coli_D	s__Escherichia coli_D	AE-AF
B-C-mBHI-mGAM	100099	False	d__Bacteria;p__Firmicutes_A;c__Clostridia;o__Oscillospirales;f__Oscillospiraceae;g__Flavonifractor;s__Flavonifractor plautii	s__Flavonifractor plautii	AE-AF
B-C-mBHI-mGAM	100196	True	d__Bacteria;p__Bacteroidota;c__Bacteroidia;o__Bacteroidales;f__Bacteroidaceae;g__Bacteroides;s__Bacteroides thetaiotaomicron	s__Bacteroides thetaiotaomicron	AE-AF
B-C-mBHI-mGAM	101294	False	d__Bacteria;p__Proteobacteria;c__Gammaproteobacteria;o__Burkholderiales;f__Burkholderiaceae;g__Parasutterella;s__Parasutterella excrementihominis	s__Parasutterella excrementihominis	AE-AF
B-C-mBHI-mGAM	101346	True	d__Bacteria;p__Bacteroidota;c__Bacteroidia;o__Bacteroidales;f__Bacteroidaceae;g__Bacteroides;s__Bacteroides uniformis	s__Bacteroides uniformis	AE-AF
B-C-mBHI-mGAM	102438	False	d__Bacteria;p__Bacteroidota;c__Bacteroidia;o__Bacteroidales;f__Tannerellaceae;g__Parabacteroides;s__Parabacteroides distasonis	s__Parabacteroides distasonis	AE-AF
B-C-mBHI-mGAM	102506	True	d__Bacteria;p__Proteobacteria;c__Gammaproteobacteria;o__Enterobacterales;f__Enterobacteriaceae;g__Escherichia;s__Escherichia coli_D	s__Escherichia coli_D	AE-AF
B-C-mGAM-mBHI	100099	False	d__Bacteria;p__Firmicutes_A;c__Clostridia;o__Oscillospirales;f__Oscillospiraceae;g__Flavonifractor;s__Flavonifractor plautii	s__Flavonifractor plautii	AE-AF
B-C-mGAM-mBHI	100146	False	d__Bacteria;p__Firmicutes_A;c__Clostridia;o__Lachnospirales;f__Lachnospiraceae;g__Dorea;s__Dorea formicigenerans	s__Dorea formicigenerans	AE-AF
B-C-mGAM-mBHI	100196	True	d__Bacteria;p__Bacteroidota;c__Bacteroidia;o__Bacteroidales;f__Bacteroidaceae;g__Bacteroides;s__Bacteroides thetaiotaomicron	s__Bacteroides thetaiotaomicron	AE-AF
B-C-mGAM-mBHI	101294	False	d__Bacteria;p__Proteobacteria;c__Gammaproteobacteria;o__Burkholderiales;f__Burkholderiaceae;g__Parasutterella;s__Parasutterella excrementihominis	s__Parasutterella excrementihominis	AE-AF
B-C-mGAM-mBHI	101346	True	d__Bacteria;p__Bacteroidota;c__Bacteroidia;o__Bacteroidales;f__Bacteroidaceae;g__Bacteroides;s__Bacteroides uniformis	s__Bacteroides uniformis	AE-AF
B-C-mGAM-mBHI	102438	False	d__Bacteria;p__Bacteroidota;c__Bacteroidia;o__Bacteroidales;f__Tannerellaceae;g__Parabacteroides;s__Parabacteroides distasonis	s__Parabacteroides distasonis	AE-AF
B-C-mGAM-mGAM	100099	False	d__Bacteria;p__Firmicutes_A;c__Clostridia;o__Oscillospirales;f__Oscillospiraceae;g__Flavonifractor;s__Flavonifractor plautii	s__Flavonifractor plautii	AE-AF
B-C-mGAM-mGAM	100146	False	d__Bacteria;p__Firmicutes_A;c__Clostridia;o__Lachnospirales;f__Lachnospiraceae;g__Dorea;s__Dorea formicigenerans	s__Dorea formicigenerans	AE-AF
B-C-mGAM-mGAM	100196	True	d__Bacteria;p__Bacteroidota;c__Bacteroidia;o__Bacteroidales;f__Bacteroidaceae;g__Bacteroides;s__Bacteroides thetaiotaomicron	s__Bacteroides thetaiotaomicron	AE-AF
B-C-mGAM-mGAM	101294	False	d__Bacteria;p__Proteobacteria;c__Gammaproteobacteria;o__Burkholderiales;f__Burkholderiaceae;g__Parasutterella;s__Parasutterella excrementihominis	s__Parasutterella excrementihominis	AE-AF
B-C-mGAM-mGAM	101346	True	d__Bacteria;p__Bacteroidota;c__Bacteroidia;o__Bacteroidales;f__Bacteroidaceae;g__Bacteroides;s__Bacteroides uniformis	s__Bacteroides uniformis	AE-AF
B-C-mGAM-mGAM	102438	False	d__Bacteria;p__Bacteroidota;c__Bacteroidia;o__Bacteroidales;f__Tannerellaceae;g__Parabacteroides;s__Parabacteroides distasonis	s__Parabacteroides distasonis	AE-AF
B-C-mGAM-mGAM	102506	True	d__Bacteria;p__Proteobacteria;c__Gammaproteobacteria;o__Enterobacterales;f__Enterobacteriaceae;g__Escherichia;s__Escherichia coli_D	s__Escherichia coli_D	AE-AF
B-C-mGAM-mGAM	103656	False	d__Bacteria;p__Firmicutes_A;c__Clostridia;o__Oscillospirales;f__Acutalibacteraceae;g__UBA1417;s__UBA1417 sp003531055	s__UBA1417 sp003531055	AE-AF
