## Supplemental Table 3 for "Community coalescence reveals strong selection and coexistence within species in complex microbial communities"

sample	exp_type	media	passage	comm	subject	mesocosm	type_mesocosm	contaminated_subject	subject_actual	subject_original	inoculumn
B10-e003Assembly-mGAM-p3	e003Assembly	mGAM	3	B10	AE	B10-B-mGAM	B-mGAM	False	B	AE	B-fecal
B10-e003Assembly-mGAM-p5	e003Assembly	mGAM	5	B10	AE	B10-B-mGAM	B-mGAM	False	B	AE	B-fecal
B10-e003GlycerolRevival-mGAM-p2	e003GlycerolRevival	mGAM	1	B10	AE	B10-B-mGAM	B-mGAM	False	B	AE	B-fecal
B11-e003Assembly-mGAM-p3	e003Assembly	mGAM	3	B11	AF	B11-C-mGAM	C-mGAM	False	C	AF	C-fecal
B11-e003Assembly-mGAM-p5	e003Assembly	mGAM	5	B11	AF	B11-C-mGAM	C-mGAM	False	C	AF	C-fecal
B11-e003GlycerolRevival-mGAM-p2	e003GlycerolRevival	mGAM	1	B11	AF	B11-C-mGAM	C-mGAM	False	C	AF	C-fecal
B2-e003Assembly-mBHI-p3	e003Assembly	mBHI	3	B2	AA	B2-A-mBHI	A-mBHI	False	A	AA	A-fecal
B2-e003Assembly-mBHI-p5	e003Assembly	mBHI	5	B2	AA	B2-A-mBHI	A-mBHI	False	A	AA	A-fecal
B3-e003Assembly-mBHI-p3	e003Assembly	mBHI	3	B3	AC/PP	B3-D-mBHI	D-mBHI	True	D	AC/PP	D-fecal
B3-e003Assembly-mBHI-p5	e003Assembly	mBHI	5	B3	AC/PP	B3-D-mBHI	D-mBHI	True	D	AC/PP	D-fecal
B4-e003Assembly-mBHI-p3	e003Assembly	mBHI	3	B4	AE	B4-B-mBHI	B-mBHI	False	B	AE	B-fecal
B4-e003Assembly-mBHI-p5	e003Assembly	mBHI	5	B4	AE	B4-B-mBHI	B-mBHI	False	B	AE	B-fecal
B5-e003Assembly-mBHI-p5	e003Assembly	mBHI	5	B5	AF	B5-C-mBHI	C-mBHI	False	C	AF	C-fecal
B8-e003Assembly-mGAM-p3	e003Assembly	mGAM	3	B8	AA	B8-A-mGAM	A-mGAM	False	A	AA	A-fecal
B8-e003Assembly-mGAM-p5	e003Assembly	mGAM	5	B8	AA	B8-A-mGAM	A-mGAM	False	A	AA	A-fecal
B8-e003GlycerolRevival-mGAM-p2	e003GlycerolRevival	mGAM	1	B8	AA	B8-A-mGAM	A-mGAM	False	A	AA	A-fecal
B9-e003Assembly-mGAM-p5	e003Assembly	mGAM	5	B9	AC/PP	B9-D-mGAM	D-mGAM	True	D	AC/PP	D-fecal
B9-e003GlycerolRevival-mGAM-p2	e003GlycerolRevival	mGAM	1	B9	AC/PP	B9-D-mGAM	D-mGAM	True	D	AC/PP	D-fecal
C10-e003Assembly-mGAM-p3	e003Assembly	mGAM	3	C10	AE	C10-B-mGAM	B-mGAM	False	B	AE	B-fecal
C10-e003GlycerolRevival-mGAM-p2	e003GlycerolRevival	mGAM	1	C10	AE	C10-B-mGAM	B-mGAM	False	B	AE	B-fecal
C11-e003Assembly-mGAM-p3	e003Assembly	mGAM	3	C11	AF	C11-C-mGAM	C-mGAM	False	C	AF	C-fecal
C11-e003Assembly-mGAM-p5	e003Assembly	mGAM	5	C11	AF	C11-C-mGAM	C-mGAM	False	C	AF	C-fecal
C11-e003GlycerolRevival-mGAM-p2	e003GlycerolRevival	mGAM	1	C11	AF	C11-C-mGAM	C-mGAM	False	C	AF	C-fecal
C2-e003Assembly-mBHI-p5	e003Assembly	mBHI	5	C2	AA	C2-A-mBHI	A-mBHI	False	A	AA	A-fecal
C3-e003Assembly-mBHI-p5	e003Assembly	mBHI	5	C3	AC/PP	C3-D-mBHI	D-mBHI	True	D	AC/PP	D-fecal
C3-e003GlycerolRevival-mBHI-p2	e003GlycerolRevival	mBHI	1	C3	AC/PP	C3-D-mBHI	D-mBHI	True	D	AC/PP	D-fecal
C4-e003Assembly-mBHI-p3	e003Assembly	mBHI	3	C4	AE	C4-B-mBHI	B-mBHI	False	B	AE	B-fecal
C4-e003Assembly-mBHI-p5	e003Assembly	mBHI	5	C4	AE	C4-B-mBHI	B-mBHI	False	B	AE	B-fecal
C4-e003GlycerolRevival-mBHI-p2	e003GlycerolRevival	mBHI	1	C4	AE	C4-B-mBHI	B-mBHI	False	B	AE	B-fecal
C5-e003Assembly-mBHI-p3	e003Assembly	mBHI	3	C5	AF	C5-C-mBHI	C-mBHI	False	C	AF	C-fecal
C5-e003Assembly-mBHI-p5	e003Assembly	mBHI	5	C5	AF	C5-C-mBHI	C-mBHI	False	C	AF	C-fecal
C5-e003GlycerolRevival-mBHI-p2	e003GlycerolRevival	mBHI	1	C5	AF	C5-C-mBHI	C-mBHI	False	C	AF	C-fecal
C8-e003Assembly-mGAM-p3	e003Assembly	mGAM	3	C8	AA	C8-A-mGAM	A-mGAM	False	A	AA	A-fecal
C8-e003Assembly-mGAM-p5	e003Assembly	mGAM	5	C8	AA	C8-A-mGAM	A-mGAM	False	A	AA	A-fecal
C8-e003GlycerolRevival-mGAM-p2	e003GlycerolRevival	mGAM	1	C8	AA	C8-A-mGAM	A-mGAM	False	A	AA	A-fecal
C9-e003Assembly-mGAM-p5	e003Assembly	mGAM	5	C9	AC/PP	C9-D-mGAM	D-mGAM	True	D	AC/PP	D-fecal
C9-e003GlycerolRevival-mGAM-p2	e003GlycerolRevival	mGAM	1	C9	AC/PP	C9-D-mGAM	D-mGAM	True	D	AC/PP	D-fecal
D10-e003Assembly-mGAM-p3	e003Assembly	mGAM	3	D10	AE	D10-B-mGAM	B-mGAM	False	B	AE	B-fecal
D10-e003Assembly-mGAM-p5	e003Assembly	mGAM	5	D10	AE	D10-B-mGAM	B-mGAM	False	B	AE	B-fecal
D11-e003Assembly-mGAM-p3	e003Assembly	mGAM	3	D11	AF	D11-C-mGAM	C-mGAM	False	C	AF	C-fecal
D11-e003Assembly-mGAM-p5	e003Assembly	mGAM	5	D11	AF	D11-C-mGAM	C-mGAM	False	C	AF	C-fecal
D2-e003Assembly-mBHI-p3	e003Assembly	mBHI	3	D2	AA	D2-A-mBHI	A-mBHI	False	A	AA	A-fecal
D2-e003Assembly-mBHI-p5	e003Assembly	mBHI	5	D2	AA	D2-A-mBHI	A-mBHI	False	A	AA	A-fecal
D3-e003Assembly-mBHI-p3	e003Assembly	mBHI	3	D3	AC/PP	D3-D-mBHI	D-mBHI	True	D	AC/PP	D-fecal
D3-e003Assembly-mBHI-p5	e003Assembly	mBHI	5	D3	AC/PP	D3-D-mBHI	D-mBHI	True	D	AC/PP	D-fecal
D5-e003Assembly-mBHI-p5	e003Assembly	mBHI	5	D5	AF	D5-C-mBHI	C-mBHI	False	C	AF	C-fecal
D8-e003Assembly-mGAM-p3	e003Assembly	mGAM	3	D8	AA	D8-A-mGAM	A-mGAM	False	A	AA	A-fecal
D8-e003Assembly-mGAM-p5	e003Assembly	mGAM	5	D8	AA	D8-A-mGAM	A-mGAM	False	A	AA	A-fecal
D9-e003Assembly-mGAM-p5	e003Assembly	mGAM	5	D9	AC/PP	D9-D-mGAM	D-mGAM	True	D	AC/PP	D-fecal
e003-inoculumn-fecal-AC	inoculumn	fecal	0	fecal	AC/PP	fecal-D-fecal	D-fecal	True	D	AC/PP	D-fecal
e003-inoculumn-fecal-AE	inoculumn	fecal	0	fecal	AE	fecal-B-fecal	B-fecal	False	B	AE	B-fecal
e003-inoculumn-fecal-AF	inoculumn	fecal	0	fecal	AF	fecal-C-fecal	C-fecal	False	C	AF	C-fecal
e003-inoculumn-fecal-inoculumn	inoculumn	fecal	0	fecal	AA	fecal-A-fecal	A-fecal	False	A	AA	A-fecal
Assembly-G12-fecal-AA-fecal-0_S703	e003Assembly	fecal	0	fecal	AA	fecal-A-fecal	A-fecal	False	A	AA	A-fecal
Assembly-G7-C3-ACPP-mBHI-3_S698	e003Assembly	mBHI	3	C3	AC/PP	C3-D-mBHI	D-mBHI	True	D	AC/PP	D-fecal
Assembly-G9-C9-ACPP-mGAM-3_S700	e003Assembly	mGAM	3	C9	AC/PP	C9-D-mGAM	D-mGAM	True	D	AC/PP	D-fecal
Assembly-G2-B3-ACPP-mBHI-3_S693	e003Assembly	mBHI	3	B3	AC/PP	B3-D-mBHI	D-mBHI	True	D	AC/PP	D-fecal
Assembly-G11-D9-ACPP-mGAM-3_S702	e003Assembly	mGAM	3	D9	AC/PP	D9-D-mGAM	D-mGAM	True	D	AC/PP	D-fecal
Assembly-G10-D5-AF-mBHI-3_S701	e003Assembly	mBHI	3	D5	AF	D5-C-mBHI	C-mBHI	False	C	AF	C-fecal
Assembly-G4-B9-ACPP-mGAM-3_S695	e003Assembly	mGAM	3	B9	AC/PP	B9-D-mGAM	D-mGAM	True	D	AC/PP	D-fecal
Assembly-G5-C10-AE-mGAM-5_S696	e003Assembly	mGAM	5	C10	AE	C10-B-mGAM	B-mGAM	False	B	AE	B-fecal
Assembly-G8-C4-AE-mBHI-3_S699	e003Assembly	mBHI	3	C4	AE	C4-B-mBHI	B-mBHI	False	B	AE	B-fecal
Assembly-G3-B5-AF-mBHI-3_S694	e003Assembly	mBHI	3	B5	AF	B5-C-mBHI	C-mBHI	False	C	AF	C-fecal
Assembly-G6-C2-AA-mBHI-3_S697	e003Assembly	mBHI	3	C2	AA	C2-A-mBHI	A-mBHI	False	A	AA	A-fecal
C_B1_e003Assembly_6_S205	e003Assembly	mBHI	1	B2	AA	B2-A-mBHI	A-mBHI	False	A	AA	A-fecal
C_B3_e003Assembly_6_S207	e003Assembly	mBHI	1	B4	AE	B4-B-mBHI	B-mBHI	False	B	AE	B-fecal
C_B4_e003Assembly_6_S208	e003Assembly	mBHI	1	B5	AF	B5-C-mBHI	C-mBHI	False	C	AF	C-fecal
C_B5_e003Assembly_6_S209	e003Assembly	mGAM	1	B8	AA	B8-A-mGAM	A-mGAM	False	A	AA	A-fecal
C_B7_e003Assembly_6_S211	e003Assembly	mGAM	1	B10	AE	B10-B-mGAM	B-mGAM	False	B	AE	B-fecal
C_B8_e003Assembly_6_S212	e003Assembly	mGAM	1	B11	AF	B11-C-mGAM	C-mGAM	False	C	AF	C-fecal
C_B9_e003Assembly_4_S213	e003Assembly	mBHI	1	C2	AA	C2-A-mBHI	A-mBHI	False	A	AA	A-fecal
C_B11_e003Assembly_4_S215	e003Assembly	mBHI	1	C4	AE	C4-B-mBHI	B-mBHI	False	B	AE	B-fecal
C_B12_e003Assembly_4_S216	e003Assembly	mBHI	1	C5	AF	C5-C-mBHI	C-mBHI	False	C	AF	C-fecal
C_F1_e003Assembly_6_S253	e003Assembly	mBHI	1	D2	AA	D2-A-mBHI	A-mBHI	False	A	AA	A-fecal
C_F3_e003Assembly_6_S255	e003Assembly	mBHI	1	D4	AE	D4-B-mBHI	B-mBHI	False	B	AE	B-fecal
C_F4_e003Assembly_6_S256	e003Assembly	mBHI	1	D5	AF	D5-C-mBHI	C-mBHI	False	C	AF	C-fecal
C_F5_e003Assembly_6_S257	e003Assembly	mGAM	1	D8	AA	D8-A-mGAM	A-mGAM	False	A	AA	A-fecal
C_F7_e003Assembly_6_S259	e003Assembly	mGAM	1	D10	AE	D10-B-mGAM	B-mGAM	False	B	AE	B-fecal
C_F8_e003Assembly_6_S260	e003Assembly	mGAM	1	D11	AF	D11-C-mGAM	C-mGAM	False	C	AF	C-fecal
C_F9_e003Assembly_4_S261	e003Assembly	mGAM	1	C8	AA	C8-A-mGAM	A-mGAM	False	A	AA	A-fecal
C_F11_e003Assembly_4_S263	e003Assembly	mGAM	1	C10	AE	C10-B-mGAM	B-mGAM	False	B	AE	B-fecal
C_F12_e003Assembly_4_S264	e003Assembly	mGAM	1	C11	AF	C11-C-mGAM	C-mGAM	False	C	AF	C-fecal
D_B1_e003Assembly_S301	e003Assembly	mBHI	2	B2	AA	B2-A-mBHI	A-mBHI	False	A	AA	A-fecal
D_B2_e003Assembly_S302	e003Assembly	mBHI	2	B3	AC/PP	B3-D-mBHI	D-mBHI	True	D	AC/PP	D-fecal
D_B3_e003Assembly_S303	e003Assembly	mBHI	2	B4	AE	B4-B-mBHI	B-mBHI	False	B	AE	B-fecal
D_B4_e003Assembly_S304	e003Assembly	mBHI	2	B5	AF	B5-C-mBHI	C-mBHI	False	C	AF	C-fecal
D_B5_e003Assembly_S305	e003Assembly	mGAM	2	B8	AA	B8-A-mGAM	A-mGAM	False	A	AA	A-fecal
D_B6_e003Assembly_S306	e003Assembly	mGAM	2	B9	AC/PP	B9-D-mGAM	D-mGAM	True	D	AC/PP	D-fecal
D_B7_e003Assembly_S307	e003Assembly	mGAM	2	B10	AE	B10-B-mGAM	B-mGAM	False	B	AE	B-fecal
D_B8_e003Assembly_S308	e003Assembly	mGAM	2	B11	AF	B11-C-mGAM	C-mGAM	False	C	AF	C-fecal
D_B9_e003Assembly_S309	e003Assembly	mBHI	2	C2	AA	C2-A-mBHI	A-mBHI	False	A	AA	A-fecal
D_B10_e003Assembly_S310	e003Assembly	mBHI	2	C3	AC/PP	C3-D-mBHI	D-mBHI	True	D	AC/PP	D-fecal
D_B11_e003Assembly_S311	e003Assembly	mBHI	2	C4	AE	C4-B-mBHI	B-mBHI	False	B	AE	B-fecal
D_B12_e003Assembly_S312	e003Assembly	mBHI	2	C5	AF	C5-C-mBHI	C-mBHI	False	C	AF	C-fecal
D_F1_e003Assembly_S349	e003Assembly	mBHI	2	D2	AA	D2-A-mBHI	A-mBHI	False	A	AA	A-fecal
D_F2_e003Assembly_S350	e003Assembly	mBHI	2	D3	AC/PP	D3-D-mBHI	D-mBHI	True	D	AC/PP	D-fecal
D_F3_e003Assembly_S351	e003Assembly	mBHI	2	D4	AE	D4-B-mBHI	B-mBHI	False	B	AE	B-fecal
D_F4_e003Assembly_S352	e003Assembly	mBHI	2	D5	AF	D5-C-mBHI	C-mBHI	False	C	AF	C-fecal
D_F5_e003Assembly_S353	e003Assembly	mGAM	2	D8	AA	D8-A-mGAM	A-mGAM	False	A	AA	A-fecal
D_F6_e003Assembly_S354	e003Assembly	mGAM	2	D9	AC/PP	D9-D-mGAM	D-mGAM	True	D	AC/PP	D-fecal
D_F7_e003Assembly_S355	e003Assembly	mGAM	2	D10	AE	D10-B-mGAM	B-mGAM	False	B	AE	B-fecal
D_F8_e003Assembly_S356	e003Assembly	mGAM	2	D11	AF	D11-C-mGAM	C-mGAM	False	C	AF	C-fecal
D_F9_e003Assembly_S357	e003Assembly	mGAM	2	C8	AA	C8-A-mGAM	A-mGAM	False	A	AA	A-fecal
D_F10_e003Assembly_S358	e003Assembly	mGAM	2	C9	AC/PP	C9-D-mGAM	D-mGAM	True	D	AC/PP	D-fecal
D_F11_e003Assembly_S359	e003Assembly	mGAM	2	C10	AE	C10-B-mGAM	B-mGAM	False	B	AE	B-fecal
D_F12_e003Assembly_S360	e003Assembly	mGAM	2	C11	AF	C11-C-mGAM	C-mGAM	False	C	AF	C-fecal
C_A2_e003Assembly_S194	e003Assembly	mBHI	4	B2	AA	B2-A-mBHI	A-mBHI	False	A	AA	A-fecal
C_A6_e003Assembly_S198	e003Assembly	mBHI	4	C2	AA	C2-A-mBHI	A-mBHI	False	A	AA	A-fecal
C_A10_E3_ACPP_AA_mBHI_mBHI_4_S202	e003Assembly	mBHI	4	D2	AA	D2-A-mBHI	A-mBHI	False	A	AA	A-fecal
C_C2_e003Assembly_S218	e003Assembly	mBHI	4	B4	AE	B4-B-mBHI	B-mBHI	False	B	AE	B-fecal
C_C6_e003Assembly_S222	e003Assembly	mBHI	4	C4	AE	C4-B-mBHI	B-mBHI	False	B	AE	B-fecal
C_C10_G3_ACPP_AE_mBHI_mBHI_4_S226	e003Assembly	mBHI	4	D4	AE	D4-B-mBHI	B-mBHI	False	B	AE	B-fecal
C_D2_e003Assembly_S230	e003Assembly	mBHI	4	B5	AF	B5-C-mBHI	C-mBHI	False	C	AF	C-fecal
C_D6_e003Assembly_S234	e003Assembly	mBHI	4	C5	AF	C5-C-mBHI	C-mBHI	False	C	AF	C-fecal
C_D10_H3_ACPP_AF_mBHI_mBHI_4_S238	e003Assembly	mBHI	4	D5	AF	D5-C-mBHI	C-mBHI	False	C	AF	C-fecal
C_E2_e003Assembly_S242	e003Assembly	mGAM	4	B8	AA	B8-A-mGAM	A-mGAM	False	A	AA	A-fecal
C_E6_e003Assembly_S246	e003Assembly	mGAM	4	C8	AA	C8-A-mGAM	A-mGAM	False	A	AA	A-fecal
C_E10_E3_ACPP_AA_mBHI_mGAM_4_S250	e003Assembly	mGAM	4	D8	AA	D8-A-mGAM	A-mGAM	False	A	AA	A-fecal
C_G2_e003Assembly_S266	e003Assembly	mGAM	4	B10	AE	B10-B-mGAM	B-mGAM	False	B	AE	B-fecal
C_G6_e003Assembly_S270	e003Assembly	mGAM	4	C10	AE	C10-B-mGAM	B-mGAM	False	B	AE	B-fecal
C_G10_G3_ACPP_AE_mBHI_mGAM_4_S274	e003Assembly	mGAM	4	D10	AE	D10-B-mGAM	B-mGAM	False	B	AE	B-fecal
C_H2_e003Assembly_S278	e003Assembly	mGAM	4	B11	AF	B11-C-mGAM	C-mGAM	False	C	AF	C-fecal
C_H6_e003Assembly_S282	e003Assembly	mGAM	4	C11	AF	C11-C-mGAM	C-mGAM	False	C	AF	C-fecal
C_H10_H3_ACPP_AF_mBHI_mGAM_4_S286	e003Assembly	mGAM	4	D11	AF	D11-C-mGAM	C-mGAM	False	C	AF	C-fecal
