## Supplemental Table 2 for "Community coalescence reveals strong selection and coexistence within species in complex microbial communities"

Participant ID	Age at time of sampling	Gender/Sex	Ethnicity	Used for experiments in Walton et al	Sequencing Data Sample Name
AC (or PP)	55	Female	White	Yes	PP_powersoil_DNA_SW_16
AD	60	Male	White	No	AD_powersoil_01312023_SW_63
AF	25	Female	White,Asian	Yes	AF_powersoil_01312023_SW_65
AA	58	Female	White	Yes	AA_powersoil_01312023_SW_61
AJ	24	Male	White	No	AJ_powersoil_01312023_SW_66
AL	51	Female	White	No	AL_powersoil_01312023_SW_67
AE	29	Female	White	Yes	AE_powersoil_01312023_SW_64
AB	did not provide	did not provide	did not provide	No	AB_powersoil_01312023_SW_62
